# A new genetically tractable non-vertebrate system to study complete camera-type eye regeneration

**DOI:** 10.1101/2024.01.26.577494

**Authors:** Alice Accorsi, Brenda Pardo, Eric Ross, Timothy J. Corbin, Melainia McClain, Kyle Weaver, Kym Delventhal, Jason A. Morrison, Mary Cathleen McKinney, Sean A. McKinney, Alejandro Sánchez Alvarado

## Abstract

Camera-type eyes are complex sensory organs susceptible to irreversible damage. Their repair is difficult to study due to the paucity of camera-type eye regeneration models. Identifying a genetically tractable organism with the ability to fully regenerate complete camera-type eyes would help overcome this difficulty. Here, we introduce the apple snail *Pomacea canaliculata*, capable of full regeneration of camera-type eyes even after complete resection. We defined anatomical components of *P. canaliculata* eyes and genes expressed during crucial steps of their regeneration. By exploiting the unique features of this organism, we successfully established the first stable mutant lines in apple snails. Our studies revealed that, akin to humans, *pax6* is indispensable for eye development in apple snails, establishing this as a research organism to unravel the mechanisms of camera-type eye regeneration. This work expands our understanding of complex sensory organ regeneration and offers new ways to explore this process.
