## Supplemental Table 2 for "A new genetically tractable non-vertebrate system to study complete camera-type eye regeneration"

### Sheet: grn_reciprocal_alignment
human_gene	human_symbol	pcan_gene	recip_score	pcan_desc	1dpa	3dpa	6dpa	9dpa	12dpa	15dpa	21dpa	28dpa	intact
ENSG00000005513	SOX8	LOC112562304	2	transcription factor SOX-8-like	73.445	36.2825	19.1375	25.375	20.3225	19.1525	31.9275	34.535	28.2375
ENSG00000007372	PAX6	LOC112559942	1	paired box protein Pax-6-like	6.125	12.6275	25.6425	21.88	29.2675	21.6975	22.82	25.225	42.645
ENSG00000016082	ISL1	LOC112554355	1	insulin gene enhancer protein isl-1-like	0.5025	1.98	6.12	5.4775	3.775	4.1175	3.6675	4.0075	3.245
ENSG00000064655	EYA2	NA	NA	NA	NA	NA	NA	NA	NA	NA	NA	NA	NA
ENSG00000075891	PAX2	LOC112557919	1	paired box protein Pax-2a-like	7.4825	12.7975	25.61	22.61	10.1075	22.7025	21.2475	23.295	28.2125
ENSG00000090932	DLL3	LOC112569990	6	protein jagged-1b-like	1.425	3.41	6.265	9.305	6.435	8.325	9.67	10.725	11.535
ENSG00000100987	VSX1	LOC112571089	2	visual system homeobox 1-like	0.735	2.73	4.19	3.08	2.635	2.335	1.8975	1.8	0.2175
ENSG00000105392	CRX	NA	NA	NA	NA	NA	NA	NA	NA	NA	NA	NA	NA
ENSG00000106689	LHX2	LOC112575597	2	LIM/homeobox protein Lhx9-like	1.8325	4.66	10.26	12.37	21.69	16.1325	14.0425	17.52	39.2875
ENSG00000108001	EBF3	LOC112564759	1	transcription factor COE3-like	0.795	2.3175	8.53	6.4775	5.01	5.3725	4.8225	4.885	4.39
ENSG00000114315	HES1	LOC112557550	1	transcription factor HES-1-A-like	198.482	127.257	143.61	125.52	146.96	126.85	119.638	135.607	138.632
ENSG00000117707	PROX1	LOC112570024	1	uncharacterized LOC112570024	10.95	7.5575	17.36	20.01	14.9825	19.745	17.7775	18.2475	29.41
ENSG00000119614	VSX2	LOC112571089	1	visual system homeobox 1-like	0.735	2.73	4.19	3.08	2.635	2.335	1.8975	1.8	0.2175
ENSG00000123307	NEUROD4	LOC112564260	3	neurogenic differentiation factor 1-like	0.5175	3.6825	13.3375	5.2475	4.555	3.6275	2.9525	2.215	0.535
ENSG00000125398	SOX9	LOC112562304	1	transcription factor SOX-8-like	73.445	36.2825	19.1375	25.375	20.3225	19.1525	31.9275	34.535	28.2375
ENSG00000128917	DLL4	LOC112569990	5	protein jagged-1b-like	1.425	3.41	6.265	9.305	6.435	8.325	9.67	10.725	11.535
ENSG00000129535	NRL	NA	NA	NA	NA	NA	NA	NA	NA	NA	NA	NA	NA
ENSG00000134438	RAX (Rx2)	LOC112554359	1	retinal homeobox protein Rx2-like	9.125	18.0225	27.51	20.04	14.76	22.54	17.785	18.6425	16.7425
ENSG00000138083	SIX3	LOC112570915	1	homeobox protein SIX6-like	53.54	126.75	154.567	148.055	150.803	151.98	115.18	117.42	66.7075
ENSG00000139352	ASCL1	LOC112566831	1	putative mediator of RNA polymerase II transcription subunit 26	1.5675	5.125	6.5375	6.78	6.38	7.625	7.1925	6.7425	4.285
ENSG00000139445	FOXN4	LOC112560122	2	forkhead box protein N4-like	4.3625	24.3775	22.445	21.875	24.8225	22.82	17.335	13.225	8.995
ENSG00000143995	MEIS1	LOC112571242	1	homeobox protein Meis1-like	1.45	3.4175	5.37	4.5525	5.1425	4.3525	4.3975	4.52	5.59
ENSG00000148400	NOTCH1	LOC112575378	1	neurogenic locus notch homolog protein 1-like	85.6075	66.1575	72.645	77.7925	72.39	89.9925	84.2275	88.6475	95.4425
ENSG00000151615	POU4F2 (Brn3b)	LOC112560315	1	POU domain, class 4, transcription factor 3-like	0.8675	1.555	5.085	8.5425	5.2725	7.6625	9.3375	8.5325	9.395
ENSG00000156574	NODAL	LOC112567572	1	nodal-like	NA	NA	NA	NA	NA	NA	NA	NA	NA
ENSG00000162992	NEUROD1	LOC112564260	1	neurogenic differentiation factor 1-like	0.5175	3.6825	13.3375	5.2475	4.555	3.6275	2.9525	2.215	0.535
ENSG00000165588	OTX2	LOC112570536	1	homeobox protein otx5-A-like	3.685	0.8525	1.8325	4.71	15.1375	11.17	10.8025	15.255	44.0275
ENSG00000168267	PTF1A	LOC112564015	1	pancreas transcription factor 1 subunit alpha-like	0	1.4	6	1.3925	2.4225	1.325	1.14	1.4375	0.1725
ENSG00000179774	ATOH7	LOC112568271	2	uncharacterized LOC112568271	0.01	0.075	0.2425	0.2625	0.0675	0.0825	0.1	0.1675	0.0925
ENSG00000181449	SOX2	LOC112554782	1	transcription factor SOX-2-like	38.645	84.4975	133.832	119.067	70.765	127.707	124.407	129.675	102.787
ENSG00000181541	MAB21L2	LOC112559235	1	protein mab-21-like 2	14.1725	41.5375	62.12	53.545	69.195	57.7325	55.9875	60.425	128.395
ENSG00000184302	SIX6	LOC112570915	2	homeobox protein SIX6-like	53.54	126.75	154.567	148.055	150.803	151.98	115.18	117.42	66.7075
ENSG00000187098	MITF	LOC112571507	1	microphthalmia-associated transcription factor-like	150.615	81.4325	71.5675	75.1125	60.515	68.8475	67.315	69.025	65.7775
ENSG00000196712	NF1	LOC112561054	1	neurofibromin-like	39.205	43.96	64.2575	54.395	54.7425	47.9075	57.7775	58.9375	75.7275
ENSG00000197921	HES5	NA	NA	NA	NA	NA	NA	NA	NA	NA	NA	NA	NA
ENSG00000215612	HMX1	LOC112564011	2	homeobox protein HMX3-like	3.45	10.27	23.22	19.6475	24.5925	19.31	16.8775	20.98	25.8925
ENSG00000275555	DLL1	LOC112570375	1	delta-like protein 1	7.7025	8.8675	12.7	16.8125	16.3475	19.37	17.42	21.2925	22.2425
ENSG00000278570	NR2E3	LOC112554665	1	photoreceptor-specific nuclear receptor-like	0.1025	0.3675	2.9925	2.08	1.3175	1.6075	1.635	1.8475	1.82
ENSG00000116035	VAX2	LOC112564753	2	ventral anterior homeobox 1-like	1.4625	2.7925	3.7275	3.72	1.28	3.5925	2.3825	0.9175	0.17
ENSG00000148704	VAX1	LOC112564753	1	ventral anterior homeobox 1-like	1.4625	2.7925	3.7275	3.72	1.28	3.5925	2.3825	0.9175	0.17
ENSG00000163914	RHO	LOC112576458	5	rhodopsin-like	11.23	6.9825	0.92	57.9	215.15	489.13	184.095	336.09	8245.17
