## Supplemental Table 4 for "A new genetically tractable non-vertebrate system to study complete camera-type eye regeneration"

### Sheet: Sheet1
Organism	Gene ID	Symbol	Transcript ID	Protein ID	Refseq name	Refseq size (aa)	PAX position	PAX evalue	HOX position	HOX evalue	Uniprot ID	Uniprot name	Uniprot size (aa)	PAX position	PAX evalue	HOX position	HOX evalue
Homo sapiens	43812	PAX6	NM_000280.6	P26367	paired box 6	422	4-128	6.11e-92	210-272	4.93e-26	P26367	Pax6_human	422	4-128	6.11e-92	210-272	4.93e-26
Drosophila melanogaster	5080	ey	NM_166789.2	O18381	eyeless	857	56-180	5.37e-88	430-492	3.73e-26	O18381	pax6_drome	857	56-180	5.37e-88	430-492	3.73e-26
Pomacea canaliculata	112559942	LOC112559942	XM_025231455.1	XP_025087240	paired box protein Pax-6-like	468	39-163	2.77e-90	258-320	1.47e-24	A0A2T7PJK9	Paired box protein Pax-6	523	97-221	2.77e-90	313-375	1.47e-24
Pomacea canaliculata	112575298	LOC112575298	XM_025257051.1	XP_025112836	paired box protein Pax-6-like	451	15-123	1.85e-18	220-282	7.07e-27	A0A2T7NLF4	Paired domain-containing protein	165	na	na	na	na
Pomacea canaliculata	112572716	LOC112572716	XM_025252526.1	XP_025108311	paired box protein Pax-6-like	529	5-132	5.89e-85	na	na	A0A2T7NTD4	Paired domain-containing protein	429	29-156	1.24e-83	na	na
Pomacea canaliculata	112560863	LOC112560863	XM_025232958.1	XP_025088743	paired box protein Pax-6-like	385	na	na	230-292	2.23e-24	A0A2T7PKM6	Homeobox domain-containing protein	353	na	na	230-260	120
Pomacea canaliculata	112570945	LOC112570945	XM_025249699.1	XP_025105484	paired box protein Pax-6-like	249	na	na	52-114	5.2e-25	A0A2T7PWK3	Homeobox domain-containing protein	319	na	na	122-184	5.2e-25
