## Supplemental Table 5 for "A new genetically tractable non-vertebrate system to study complete camera-type eye regeneration"

### Sheet: Sheet1
Line Name	Gene Name	Gene ID	gRNA sequence (PAM in bold)	gRNA sequence position	Amplification primer F (overhangs for amplicon barcoding upper case)	Amplification primer R (overhangs for amplicon barcoding upper case)	Annealing Temperature	Indel Length	Deletion Position (bp)
pax6simr1	pax6	LOC112559942	GGCGTCAGGACTGTTGCTGGCGG	Exon 2	CACTCTTTCCCTACACGACGCTCTTCCGATCTtctagctcatgcatctccaaag (F1) and CACTCTTTCCCTACACGACGCTCTTCCGATCTcacgtgttgatgtaagccaatc (F2)	GTGACTGGAGTTCAGACGTGTGCTCTTCCGATCTcggagttcaagcagaggaata (R1) and GTGACTGGAGTTCAGACGTGTGCTCTTCCGATCTgccagctcctacaagaagaaa (R2)	60 °C	4 bp del	1586-1589 in XM_025231455
dia2simr2	dia2	LOC112560687	AGAGGACTACCGCATGGGTGGGG	Exon 1	CACTCTTTCCCTACACGACGCTCTTCCGATCTgcatttgtgtccatgtccatataaa	GTGACTGGAGTTCAGACGTGTGCTCTTCCGATCTgttcaagcattcacacacactc	60 °C	11 bp del	423-433 in XM_025232704
dia2simr3	dia2	LOC112560687	AGAGGACTACCGCATGGGTGGGG	Exon 1	CACTCTTTCCCTACACGACGCTCTTCCGATCTgcatttgtgtccatgtccatataaa	GTGACTGGAGTTCAGACGTGTGCTCTTCCGATCTgttcaagcattcacacacactc	60 °C	4 bp del	428-431 in XM_025232704
pitxsimr4	pitx	LOC112564278	GTCGGCTGGCGGGTCCGCAGAGG	Exon 1	CACTCTTTCCCTACACGACGCTCTTCCGATCTatgaccatgcaccacctg	GTGACTGGAGTTCAGACGTGTGCTCTTCCGATCTtgagaggaaagtggacgaga	60 °C	50 bp del + 27 bp insertion = 23 bp del total	2011-2060 in XM_025238979
N/A	tyr3	LOC112576568	TAACGAATCTCTTACATTTGGGG	Exon 1	CACTCTTTCCCTACACGACGCTCTTCCGATCTttgtaaggtcggtactgcaag	GTGACTGGAGTTCAGACGTGTGCTCTTCCGATCTgcgcctactaaacgcattattt	65 °C	N/A	N/A
